# Porcine intestinal innate lymphoid cells and lymphocyte spatial context revealed through single-cell RNA sequencing

**DOI:** 10.1101/2022.01.09.475571

**Authors:** Jayne E. Wiarda, Julian M. Trachsel, Sathesh K. Sivasankaran, Christopher K. Tuggle, Crystal L. Loving

## Abstract

Intestinal lymphocytes are crucial members of the mucosal immune system with impact over outcomes of intestinal health versus dysbiosis. Resolving intestinal lymphocyte complexity and function is a challenge, as the intestine provides cellular snapshots of a diverse spectrum of immune states. In pigs, intestinal lymphocytes are poorly described relative to humans or traditional model species. Enhanced understanding of porcine intestinal lymphocytes will promote food security and improve utility of pigs as a biomedical model for intestinal research. Single-cell RNA sequencing (scRNA-seq) was performed to provide transcriptomic profiles of lymphocytes in porcine ileum, with 31,983 cells annotated into 26 cell types. Deeper interrogation revealed previously undescribed cells in porcine intestine, including *SELL*^hi^ *γδ* T cells, group 1 and group 3 innate lymphoid cells (ILCs), and four subsets of B cells. Single-cell transcriptomes in ileum were compared to those in porcine blood, and subsets of activated lymphocytes were detected in ileum but not periphery. Comparison to scRNA-seq human and murine ileum data revealed a general consensus of ileal lymphocytes across species. Lymphocyte spatial context in porcine ileum was conferred through differential tissue dissection prior to scRNA-seq. Antibody-secreting cells, B cells, follicular CD4 *αβ* T cells, and cycling T/ILCs were enriched in ileum with Peyer’s patches, while non-cycling *γδ* T, CD8 *αβ* T, and group 1 ILCs were enriched in ileum without Peyer’s patches. scRNA-seq findings were leveraged to develop advanced toolsets for further identification of ILCs in porcine ileum via flow cytometry and *in situ* staining. Porcine ileal ILCs identified via scRNA-seq did not transcriptionally mirror peripheral porcine ILCs (corresponding to natural killer cells) but instead had gene signatures indicative of tissue- and activation-specific functions, indicating potentially similar roles to intestinal ILCs identified in humans. Overall, the data serve as a highly-resolved transcriptomic atlas of the porcine intestinal immune landscape and will be useful in further understanding intestinal immune cell function.
