## Supplementary material for "Porcine intestinal innate lymphoid cells and lymphocyte spatial context revealed through single-cell RNA sequencing": Wiarda_SupplementaryData11

### Sheet: Sheet1
Supplementary Data 11. Ensembl identifiers replaced with gene symbols in text and figures.
AnnotationIdentifier	GeneSymbolUsed
ENSSSCG00000028461	SIRPA*
ENSSSCG00000036618	FCGR3A*
ENSSSCG00000016903	GZMA*
ENSSSCG00000000640	KLRC1*
HLA-DRA	SLA-DRA*
ENSSSCG00000023796	IL18BP*
ENSSSCG00000021222	MCT7*
ENSSSCG00000013593	CCL25*
ENSSSCG00000000663	KLRG1*
ENSSSCG00000035256	SPN*
ENSSSCG00000008898	HOPX*
ENSSSCG00000020777	TRIOBP*
ENSSSCG00000001407	NCR3*
ENSSSCG00000003253	MYADM*
ENSSSCG00000005518	GGTA1*
ENSSSCG00000038351	TNFRSF18*
ENSSSCG00000015390	ABCB1*
ENSSSCG00000022187	CISD3*
ENSSSCG00000006380	SLAMF1*
ENSSSCG00000030300	MT-2B*
ENSSSCG00000004572	C2CDB4*
