## Supplementary material for "Porcine intestinal innate lymphoid cells and lymphocyte spatial context revealed through single-cell RNA sequencing": Wiarda_SupplementaryData01

### Sheet: Sheet1
Supplementary Data 1. Quality control metrics for scRNA-seq samples.
Sample:	Pre-QC					Post-QC
	Total cells	Genes per cell		UMIs per cell		Total cells	Genes per cell		UMIs per cell
		Mean	SD	Mean	SD		Mean	SD	Mean	SD
PP only, pig 1	8534	1158.79	657.673	3662.3	3486.9	6427	1336.16	602.96	4292.66	3592.68
PP only, pig 2	7898	1081.53	588.559	3339.25	3186.2	6092	1238.35	547.137	3923.26	3301.77
Non-PP only, pig 1	7786	768.071	565.207	2322.91	2454.81	3678	1103.16	500.3	3297.25	2626.63
Non-PP only, pig 2	6515	814.311	533.351	2205.06	2048.24	3532	1150.87	419.166	3095.54	2159.89
Whole ileum, pig 1	7419	989.122	555.728	2867.01	2660.25	5309	1176.19	501.952	3487.81	3775.23
Whole ileum, pig 2	8973	1053.98	552.576	3040.81	2725.04	6945	1192.54	509.711	3503.84	2798.88
PBMC, pig 1	8275	1041.8	645.069	3964.59	2913.24	6223	1250.15	540.673	4069.42	2935.64
PBMC, pig 2	7539	1281.7	634.322	4267.57	2981.92	6945	1376.53	554.469	4445.49	2887.44
Sample:	Total Cells (Pre-QC)	< 550 genes per cell		< 1250 UMIs per cell		> 12.5% mitochondrial reads per cell		> 0.25 doublet prediction score		Total Cells (Post-QC)	% cells passing QC
		# of cells	% of cells	# of cells	% of cells	# of cells	% of cells	# of cells	% of cells
PP only, pig 1	8534	1267	14.8465	1377	16.1355	1174	13.7567	249	2.91774	6427	75.3105
PP only, pig 2	7898	1140	14.434	1380	17.4728	863	10.9268	191	2.41833	6092	77.1335
Non-PP only, pig 1	7786	3037	39.0059	2994	38.4536	2971	38.1582	133	1.70819	3678	47.2386
Non-PP only, pig 2	6515	2359	36.2087	2353	36.1167	2196	33.7068	146	2.24098	3532	54.2134
Whole ileum, pig 1	7419	1392	18.7626	1640	22.1054	1043	14.0585	159	2.14315	5309	71.5595
Whole ileum, pig 2	8973	1113	12.4039	1506	16.7837	799	8.90449	292	3.25421	6945	77.3989
PBMC, pig 1	8275	1569	18.9607	785	9.4864	210	2.53776	191	2.30816	6223	75.2024
PBMC, pig 2	7539	652	8.64836	504	6.68524	354	4.69558	188	2.4937	6548	86.855
